# Leaf trichome diversity, acylsugar concentration, and their relationships to leaf area in *Solanum galapagense*

**DOI:** 10.1101/2022.07.19.500675

**Authors:** Ilan Henzler, Hamid Khazaei

## Abstract

Glandular trichomes are physical and chemical barriers used by some tomato wild relatives to confer resistance against insect pests and diseases transmitted by them. *Solanum galapagense* has been identified as one of the potential sources of insect pest resistance. The present study aimed to examine the trichome diversity and acylsugar concentration of 26 accessions of *S. galapagense* along with one cultivated tomato (*S. lycopersicum*) and one cherry tomato (*S. l. cerasiforme*) cultivar. The results revealed large genetic variation among *S. galapagense* accessions for all studied traits. The *S. galapagense* accessions had significantly higher trichome types IV on the adaxial and abaxial surfaces of the leaf and greater acylsugar concentration but smaller leaflet area than cultivated tomato. The selected cherry tomato line represents greater trichome type IV and acylsugar than other groups. The acylsugar concentration was positively associated with trichome type IV but negatively associated with trichome type V on both leaf surfaces. Leaflet area was negatively associated with trichome IV density and acylsugar concentration. Analysis of DNA markers revealed the presence of two previously identified whitefly-resistance alleles in *S. galapagense* accessions. This study will support breeding programs aiming to improve insect pest resistance in tomato cultivars using crop wild relatives.
