## Supplementary material for "Leaf trichome diversity, acylsugar concentration, and their relationships to leaf area in *Solanum galapagense*": Table S1

### Sheet: Sheet1
Table S1. Trichome density and acyl sugar concentration at 8-week-old seedlings of S. galapagense.
Accession No.	Trichome types per (mm2) - Abaxial				Acylsugar (µmol/g)
	I	IV	V	VI
VI007099	0.333333	6.5	2.75	1.08333	7.8
VI037239	0	10.25	0	0.5	NA
VI037241	0	6.25	0	1.25	23.2
VI037324	NA	NA	NA	NA	NA
VI037339	NA	NA	NA	NA	NA
VI037340	0.95	11.1	0	1.25	19.2
VI037867	0.666667	10.1667	0	1.5	14.9667
VI037868	0.96875	10.7812	0.125	1.40625	12.675
VI037869	0.75	9.16667	0	1.08333	39.7333
VI045262	0.208333	8.04167	0	0.708333	29.1667
VI057400	0.55	12.05	0	1.05	23.9333
VI057408	0.5	11.6667	0	3.58333	30.4667
VI057457	0.6	12.25	0	3.1	29.2333
VI063173	0.964286	10.6071	0	3.28571	14.575
VI063174	0.35	12.3	0	1.4	25.9667
VI063175	1.08333	11.5833	0	3.16667	20.0333
VI063176	1.13889	9.52778	0	4.22222	12.95
VI063177	0.607143	10.9643	0	1.71429	24.7667
VI063178	1.36111	9.66667	0	2.41667	17.575
VI063179	0.625	9.625	0	2	15.25
VI063180	1.14286	9.85714	0	1.92857	17.0333
VI063181	0.5	11.0833	0	1.58333	22.5333
VI063182	1.1875	11	0	1.9375	17.1333
VI063183	0.75	9.3125	0	3.4375	20.6667
VI063184	0	11.8833	0	2.55	22.8333
VI063185	0.0833333	10.2083	0	1.11458	25.2
VI063187	1.6	10.1333	0	1.63333	37.8667
CLN3682C	1	0	11.75	4.5	1.23333
SM131	1.5	12.5	1.95	0.9	21.6
