## Supplementary material for "Leaf trichome diversity, acylsugar concentration, and their relationships to leaf area in *Solanum galapagense*": Table S2

### Sheet: Sheet1
Table S2. DNA marker assay for B.tabaci whitefly resistance alleles Wf-1 and Wf-2.
Accesion Number	Wf-1	Wf-2
VI007099	N	+/-
VI037239	+	++
VI037241	+	++
VI037324	N	++
VI037339	+	++
VI037340	+	++
VI037867	+	++
VI037868	+	++
VI037869	+	++
VI045262	N	++
VI057400	N	++
VI057408	N	++
VI057457	N	++
VI063173	N	++
VI063174	N	++
VI063175	N	++
VI063176	N	++
VI063177	N	++
VI063178	N	++
VI063179	+	++
VI063180	+	++
VI063181	+	++
VI063182	+	++
VI063183	+	++
VI063184	+	++
VI063185	+	++
VI063187	+	++
CLN3682C	-	-
SM131	-	-
N= missing data
